# Prolonged cold exposure enhances regeneration potential in Arabidopsis

**DOI:** 10.64898/2026.04.20.719581

**Authors:** Fu-Yu Hung, Yetkin Caka Ince, Ayako Kawamura, Arika Takebayashi, Yu Chen, Takuya T. Nagae, Akira Iwase, Noriko Takeda-Kamiya, Kiminori Toyooka, Dongbo Shi, Miguel Moreno-Risueno, Keqiang Wu, Keiko Sugimoto

**Affiliations:** RIKEN Center for Sustainable Resource Science; Yokohama, Kanagawa, Japan; Graduated Institute of Biotechnology, National Chung Hsing University; Taichung, Taiwan; Centro de Biotecnología y Genómica de Plantas (Universidad Politécnica de Madrid (UPM) – Instituto Nacional de Investigación y Tecnología Agraria y Alimentaria-CSIC (INIA-CSIC)), Madrid, Spain; Institute of Plant Biology, National Taiwan University; Taipei, Taiwan; Department of Biological Sciences, Graduate School of Science, The University of Tokyo; Tokyo, Japan

**Keywords:** Plant regeneration, Arabidopsis, prolonged cold, epigenetics, histone acetylation

## Abstract

Prolonged cold exposure over winter impacts plant growth and development but its role beyond flowering regulation remains underexplored. In this study, we show that extended cold enhances regenerative capacity, promoting both callus formation and shoot regeneration in Arabidopsis. This enhancement is mediated by the cold-induced AP2/ERF transcription factors C-REPEAT/DRE-BINDING FACTOR 1 (CBF1), CBF2 and CBF3 which interact with the histone acetyltransferase HISTONE ACETYLTRANSFERASE OF THE GNAT FAMILY 1 (HAG1). The CBFs recruit HAG1 to the loci of key regeneration regulators, such as *WUSCHEL-RELATED HOMEOBOX 5* (*WOX5*), to promote their expression *via* histone acetylation. Our findings thus uncover an epigenetic mechanism by which prolonged cold primes plants for enhanced regeneration, highlighting how environmental cues influence developmental plasticity in plants.
