## Supplemental Table S2 for "Prolonged cold exposure enhances regeneration potential in Arabidopsis"

### Sheet: 工作表2
AGI code	Log2 exp. LC:Con	p-Value
AT1G72010	0.203403	0.00336055
AT5G03150	-1.14472	4.76252e-16
AT1G13400	1.07653	0.041965
AT5G65070	-0.379186	0.218674
AT4G27410	1.26822	7.99047e-51
AT1G09530	-0.272948	0.00560288
AT2G45050	-1.17173	1.91966e-20
AT1G50640	-0.427411	6.20117e-10
AT4G28140	1.24547	0.0117533
AT2G36610	-0.596059	0.380971
AT5G56270	-0.156189	0.14622
AT1G30490	0.892824	3.26202e-28
AT2G47070	0.0183157	0.694668
AT3G50700	0.0952604	0.144889
AT3G18550	-1.94761	0.0638014
AT1G63480	-0.321587	0.00644847
AT4G35390	-0.546252	0.206032
AT2G30250	-0.450658	0.000100255
AT4G14465	0.0885788	0.588412
AT1G61110	-1.8592	0.176173
AT4G13620	-3.43013	9.91705e-15
AT4G21030	NA	NA
AT1G55110	0.832367	1.37238e-35
AT3G15270	-0.468147	0.370212
AT4G30935	0.443296	1.20382e-06
AT1G46768	3.35853	1.24589e-93
AT4G28790	-2.38043	7.37644e-16
AT5G66700	1.34135	3.79534e-05
AT2G22540	0.474768	2.33949e-18
AT3G01080	-3.84428	0.045866
AT4G04890	0.0702138	0.0780644
AT4G06746	1.97146	1.02823e-19
AT4G26640	0.748422	2.63836e-22
AT4G25470	4.45468	3.40748e-14
AT2G25000	1.80297	1.05575e-11
AT1G01060	6.91413	2.067e-217
AT1G64380	-1.35591	3.07847e-06
AT1G23380	0.234154	0.206758
AT5G65050	-0.534754	1.4267e-10
AT4G24470	0.0747569	0.439749
AT1G79700	-3.03905	7.23331e-234
AT3G57920	0.961069	0.0130031
AT2G06200	0.291073	0.536259
AT1G73360	-0.201881	0.286438
AT3G59060	2.59308	7.02337e-115
AT3G26790	-3.22915	0.00399011
AT2G38530	-0.814587	2.47114e-55
AT4G36900	-0.857619	9.62448e-11
AT1G68800	0.011109	0.992348
AT1G75240	-0.713464	8.51903e-27
AT1G63030	0	1
AT3G24650	-8.04392	5.83631e-27
AT2G38470	-0.393886	0.000741572
AT5G17800	-0.609099	0.0403653
AT3G27010	-0.892461	1.08261e-05
AT3G01470	-0.804579	3.07779e-50
AT2G03340	0.125806	0.0721282
AT1G13260	3.57755	0
AT1G76580	1.82403	1.01378e-170
AT2G01930	-0.100563	0.193581
AT5G08330	-0.65494	1.53954e-14
AT5G50915	2.73961	3.80119e-28
AT4G34680	0.73353	1.26408e-05
AT3G61150	-0.0839861	0.232076
AT5G08130	0.15361	0.00226455
AT5G13790	-0.189714	0.429973
AT1G59640	-0.151023	0.660922
AT5G65590	-0.883411	1.7188e-05
AT1G19850	0.588958	9.48118e-17
AT4G01500	2.10254	0.000921236
AT5G39660	2.07584	3.11293e-56
AT5G05410	1.52786	3.57949e-44
AT5G60850	0.0651561	0.383575
AT5G59990	2.08142	5.97372e-06
AT1G30210	0.731152	8.61749e-19
AT1G67260	-0.915298	0.829365
AT3G15510	0.91036	4.08863e-15
AT2G43010	0.483368	3.09101e-15
AT5G65080	-0.560302	0.158192
AT3G21890	7.22736	1.17529e-08
AT4G24240	-0.846685	4.27589e-19
AT5G66730	-0.269688	5.69288e-05
AT1G70510	-0.20615	0.567281
AT4G28811	-3.83903	0.0142297
AT3G24050	0.360773	2.42188e-08
AT1G78080	-0.423231	3.3123e-17
AT3G52440	-1.59685	0.744366
AT5G04340	1.21811	1.99507e-11
AT4G38910	-0.655681	0.00241463
AT5G25220	-0.115333	0.0597716
AT2G40220	0	1
AT5G61850	0.499967	0.614465
AT2G45190	1.10337	1.30938e-36
AT4G18390	2.40888	7.77398e-296
AT1G18400	1.31388	4.2049e-07
AT4G37180	0.398939	1.43242e-06
AT2G17410	0.225641	0.000507672
AT5G11590	3.42628	4.61113e-14
AT4G17880	0.335853	0.00091724
AT1G09540	-2.45232	0.000176926
AT1G01250	1.82875	2.22455e-05
AT1G17950	-1.49297	0.0020913
AT4G21750	-0.027781	0.629916
AT2G37590	-0.325444	0.293509
AT3G10113	1.20577	0.141517
AT5G60200	-0.0539038	0.657463
AT4G21080	0	1
AT5G65060	0.420269	0.00203308
AT1G36060	-0.96744	1.82116e-07
AT5G11060	1.14511	4.68079e-106
AT1G76870	-0.682589	0.029622
AT1G59750	-0.391683	4.81182e-16
AT1G51120	0	1
AT5G46880	-0.112051	0.484684
AT4G31800	2.32653	2.31115e-38
AT3G15030	0.936196	6.05385e-54
AT5G10140	-4.6351	4.46406e-42
AT3G54340	-3.93771	0.445199
AT3G51470	-0.413955	0.1239
AT1G73830	-2.26591	9.72123e-27
AT4G32040	-0.299204	0.00014505
AT1G69120	1.58943	0.552308
AT2G46590	0.00320731	0.980333
AT2G02070	0.921999	3.61175e-101
AT4G17950	0.455268	1.28534e-07
AT3G13810	1.65694	7.07069e-117
AT1G66560	0	1
AT5G42520	0.111481	0.0846652
AT5G08070	2.15001	8.30111e-20
AT4G28800	-0.790691	0.432828
AT5G20240	-3.13185	0.000763345
AT4G36540	-0.158257	0.0691923
AT2G01940	-1.28281	3.65555e-21
AT1G49480	-1.64293	7.64692e-150
AT2G34830	-1.19523	1.22569e-05
AT2G31220	2.75814	0.0135165
AT3G19290	0.301088	1.68919e-05
AT1G80840	-0.232795	0.421902
AT5G49450	-1.57024	1.24398e-33
AT3G44480	1.92779	2.33787e-207
AT4G16430	0.533506	3.47625e-10
Regulator	#N/A	#N/A
AT4G37750	1.57267	1.20412e-90
AT1G29860	1.21752	0.177746
AT4G14410	-0.603356	7.97063e-13
AT5G60970	0.0654823	0.57316
AT1G19210	1.3653	0.289843
AT1G52150	0.576456	3.20006e-13
AT1G80590	NA	NA
AT5G23280	-1.06085	9.07993e-33
AT5G38860	-0.962923	1.80003e-11
AT5G11260	0.678017	2.10193e-08
AT1G29280	-0.894341	4.60323e-18
AT2G45680	-0.777221	9.36439e-12
AT3G45610	0.45358	0.0910228
AT1G23420	0	1
AT4G18170	0.452041	0.0607316
AT4G28815	2.90033	0.124495
AT3G04670	-0.6944	9.30359e-27
AT2G33810	-3.2371	3.09031e-27
AT1G52890	1.26802	0.000100904
AT5G51910	-0.139899	0.452394
AT2G23320	-1.84469	1.28263e-134
AT2G47190	0.255674	0.870139
AT3G13040	1.56324	2.0293e-122
AT5G64810	3.44194	0.0745065
AT1G53230	0.836754	1.4215e-48
AT4G12020	0.085224	0.294777
AT3G45150	1.53276	0.770038
AT2G45660	1.70604	4.26361e-119
AT5G45260	1.06236	5.55831e-40
AT1G69690	0.897141	2.1977e-29
AT3G55370	-0.46862	0.011677
AT1G07640	-1.10807	5.44618e-26
AT5G66940	0.991595	0.0277666
AT4G00730	-0.484535	8.2966e-26
AT3G03660	1.09275	0.33874
AT1G67710	-1.47477	4.27467e-17
AT4G00050	2.74725	3.74131e-86
AT5G44160	0.233643	0.254632
AT5G10030	-0.726103	6.06866e-11
AT1G19485	-0.478979	9.35521e-07
AT5G47660	-0.661662	8.58644e-10
AT4G25490	4.56402	3.18889e-14
AT1G28300	1.89683	0.685895
AT4G25480	5.80739	6.68157e-06
AT5G02460	-0.362931	0.133969
AT1G16060	1.25572	2.66537e-06
AT1G22190	-0.883185	1.73368e-21
AT5G65130	1.43064	0.542973
AT1G30650	-0.221217	0.167186
AT5G46760	-0.397536	1.72443e-13
AT5G62610	0.314773	1.17901e-05
AT5G17300	2.71273	2.08533e-162
AT1G04880	-1.17687	0.144545
AT4G15090	0.125813	0.123707
AT5G62940	0.637112	7.0111e-05
AT3G07340	-0.401873	0.00712556
AT1G69490	0.683494	0.00158845
AT1G13960	-0.500064	1.74601e-10
AT5G46830	1.87807	0.0180882
AT5G63260	-0.151494	0.0820613
AT5G49520	0.600579	0.0104904
AT4G38620	0.759406	2.43373e-10
AT5G09410	-0.046299	0.514289
AT3G46070	0	1
AT2G46130	-2.01829	0.314617
AT5G48560	-0.719372	2.79744e-05
AT4G24540	2.49552	6.9722e-22
AT1G50680	NA	NA
AT5G45050	0.925626	9.00599e-38
AT2G22200	-1.94646	2.5608e-06
AT4G01120	-0.671628	2.89514e-14
AT5G41030	5.19827	0.00541549
AT1G03840	-0.0480706	0.895492
AT1G66550	NA	NA
AT3G60030	-0.584445	1.71333e-41
AT3G47500	6.09117	0
AT4G39780	-1.69668	2.19607e-12
AT3G09290	-0.974318	0.600317
AT5G14750	0.448067	0.112794
AT3G58710	-1.34838	2.08691e-13
AT4G38000	0.346456	0.79047
AT1G62990	-0.114229	0.57163
AT1G47655	-0.822307	0.00585816
AT3G57600	1.64075	5.1877e-10
AT1G69570	2.45343	7.78576e-71
AT3G15210	-0.226693	0.0873685
AT2G20880	2.564	5.21592e-06
AT3G02150	1.83156	3.4251e-38
AT1G66370	NA	NA
AT3G15500	1.74135	6.78709e-17
AT2G46510	-0.456665	3.38037e-06
AT5G28650	0.0194027	0.977515
AT1G74930	-0.516277	0.195313
AT2G28810	-0.730621	4.76852e-11
AT2G02080	0.715745	5.54772e-35
AT1G51700	1.2251	1.65587e-16
AT5G14960	1.70384	1.24627e-17
AT5G21120	1.39758	0.177725
AT5G46350	1.27886	0.00735453
AT4G26440	-1.93942	0.698993
AT1G33760	0.994292	0.475024
AT5G26170	-0.194872	0.577389
AT2G36010	2.11682	7.6246e-52
AT5G22570	1.87713	0.372954
AT4G38170	0.136225	0.325406
AT2G44745	1.37995	0.0654048
AT4G21895	NA	NA
AT1G35560	1.23305	3.52891e-12
AT5G51990	1.5744	0.233434
AT1G77080	-0.826017	1.57177e-15
AT2G40340	2.09129	3.81348e-15
AT1G53160	1.38919	1.42265e-12
AT1G66600	-4.80837	0.0115953
AT5G13180	1.18847	3.97156e-63
